# Targeting replication stress in neuroblastoma by exploiting the synergistic potential of second generation RRM2 and CHK1 inhibitors

**DOI:** 10.1101/2025.02.26.640375

**Authors:** Iris H. Nelen, Soetkin Leys, Sarah-Lee Bekaert, Fanny De Vloed, Fien Martens, Angeline Praveena Enton Raj, Shunya Ohmura, Lasse Vleminckx, Thomas G. P. Grünewald, Nadine Van Roy, Bram De Wilde, Frank Speleman, Annelies Van Hemelryk, Lisa Depestel, Kaat Durinck

## Abstract

Tumor cells often cope with elevated levels of replication stress (RS) causing increased dependency on ATR-CHK1 signalling. We previously presented RRM2, the regulatory component of the ribonucleotide reductase (RNR) enzyme, as novel dependency in neuroblastoma, in keeping with its role in RS resistance. We identified strong synergism for combined RRM2-CHK1 inhibition using the iron chelator triapine and prexasertib respectively. To obtain direct RNR targeting, we evaluated a novel inhibitor, TAS1553, specifically disrupting the RNR complex in this study. Treatment with TAS1553 impedes cell growth and induces enhanced RS, DNA damage and apoptosis. We demonstrated strong synergism between TAS1553 the CHK1 inhibitors prexasertib and SRA737 in both NB and sarcoma cell lines, underscoring the broad clinical potential of combinatorial RRM2-CHK1 inhibition. Transcriptome profiling demonstrated strong overlap between the different RRM2-CHK1 treatments and revealed differential expression of RNA splicing components, opening new perspectives for combination treatments using splicing inhibitors. Altogether, this study paves the way for further preclinical testing of second generation RRM2 and CHK1 inhibitors such as TAS1553 and SRA737 in neuroblastoma and sarcomas.
