## Supplemental Table 3 for "Targeting replication stress in neuroblastoma by exploiting the synergistic potential of second generation RRM2 and CHK1 inhibitors"

### Sheet: Blad1
Supplementary table S3: Characteristics of the different osteosarcoma cell lines used in the study.
Cell line	Translocations	Mutations	Amplifications
CAL-72	Multiple (depmap)
HS-Os-1	Multiple (depmap)	ATM p.V519I
HuO9		RB1 p.L688M
MG-63		CDKN2A deletion
SaOS-2		TP53 deletion
U2OS		CDKN2A Deletion
