## Supplemental Table 4 for "Targeting replication stress in neuroblastoma by exploiting the synergistic potential of second generation RRM2 and CHK1 inhibitors"

### Sheet: Blad1
Supplementary table S4: Characteristics of the different rhabdomyosarcoma cell lines used in the study.
Cell line	Fusion	Mutations	Amplifications
RD		NRAS (A183T) TP53 (C472T and R248W)	MYC
Rh41	PAX3-FOXO1	TP53 mutated	FGFR4/FGF8
Rh30	PAX3-FOXO1		FGFR4/FGF8
RMS-YM			MDM2, FGFR1
RMS-1
