## Supplemental Table 6 for "Targeting replication stress in neuroblastoma by exploiting the synergistic potential of second generation RRM2 and CHK1 inhibitors"

### Sheet: Blad1
Supplementary table S6: List of used primers in the study.
Primer	Forward	Reverse
CDKN1A	CCTCATCCCGTGTTCTCCTTT	GTACCACCCAGCGGACAAGT
RRM2B	CCTTGCGATGGATAGCAGAT	TCAGGCAAGCAAAGTCACAG
BAX	GATGCGTCCACCAAGAAGCT	CGGCCCCAGTTGAAGTTG
PUMA	AGGGTCCTGTACAATCTCAT	ACCTAATTGGGCTCCATCT
NOXA	GCGCAAGAACGCTCAA	GTTCAGTTTGTCTCCAAATCTC
HPRT1	TGACACTGGCAAAACAATGCA	GGTCCTTTTCACCAGCAAGCT
TBP	CACGAACCACGGCACTGATT	TTTTCTTGCTGCCAGTCTGGAC
YWHAZ	ACTTTTGGTACATTGTGGCTTCAA	CCGCCAGGACAAACCAGTAT
B2M	TGCTGTCTCCATGTTTGATGTATCT	TCTCTGCTCCCCACCTCTAAGT
