## Supplemental Table 7 for "Targeting replication stress in neuroblastoma by exploiting the synergistic potential of second generation RRM2 and CHK1 inhibitors"

### Sheet: Blad1
Supplementary table S7: List of used antibodies in the study.
Antibody	Dilution	Provider	Blocking buffer
Mouse monoclonal anti-vinculin	1/10,000	Sigma Aldrich, #V9131-.2mL	5% milk in TBS-T
Rabbit monoclonal anti-pCHK1S345	1/1000	Invitrogen, #MA5-15145	5% BSA in TBS-T
Rabbit polyclonal anti-pCHK1S296	1/1000	Cell Signaling Technologies, #2349S	5% BSA in TBS-T
Mouse monoclonal anti-CHK1	1/1000	Santa Cruz Biotechnology, #sc-8408	5% BSA in TBS-T
Rabbit polyclonal anti-pRPA32S33	1/500	Abcam, #ab211877	5% BSA in TBS-T
Mouse monoclonal anti-RPA32	1/1000	Abcam, #ab2175	5% BSA in TBS-T
Mouse monoclonal anti-cleaved PARP	1/2000	Cell Signaling Technologies #9546S	5% milk in TBS-T
Rabbit monoclonal anti-RRM2	1/2000	Abcam, #ab172476	5% milk in TBS-T
Rabbit polyclonal anti-𝛾H2AX	1/2000	Abcam #ab11174	5% BSA in TBS-T
Rabbit anti-cleaved caspase 3	1/100	Cell Signaling Technologies #9661S	0.01g/ml BSA, 1% DMSO, 0.5% Triton X-100 and 0.015% goat serum diluted in 1x PBS
Anti-mouse IgG, HRP-linked	1/5000	Cell signaling Technologies #7076S	Depending on primary antibody
Anti-rabbit IgG, HRP-linked	1/5000	Cell Signaling Technologies #7074S	Depending on primary antibody
Goat anti-Rabbit IgG, Alexa Fluor 488	1/400	Life Technologies #A11034	0.01g/ml BSA, 1% DMSO, 0.5% Triton X-100 and 0.015% goat serum diluted in 1x PBS
